# Transcriptomic and proteomic dynamics of ovarian follicle group culture resemble *in vivo* folliculogenesis

**DOI:** 10.1101/2025.09.12.675858

**Authors:** Andrea S. K. Jones, D. Ford Hannum, Taylor Schissel, Jordan H. Machlin, Vasantha Padmanabhan, Jun Z. Li, Ariella Shikanov

**Affiliations:** Department of Biomedical Engineering, University of Michigan, Ann Arbor, MI; Department of Computational Medicine and Bioinformatics, University of Michigan, Ann Arbor, MI; Cellular and Molecular Biology Program, University of Michigan, Ann Arbor, MI; Department of Obstetrics and Gynecology, University of Michigan, Ann Arbor, MI; Department of Pediatrics and Communicable Diseases, University of Michigan, Ann Arbor, MI; Department of Molecular and Integrative Physiology, University of Michigan, Ann Arbor, MI; Department of Molecular Genetics and Genome Sciences, University of Oklahoma, Oklahoma City, OK

## Abstract

The prohibitively low yield of fertilizable oocytes obtained from cultured ovarian follicles limits clinical translation of *in vitro* follicle maturation for fertility preservation. This is in part due to an incomplete understanding of the process of follicle development. Previous work has demonstrated that group culture of primary murine follicles had a synergistic effect on growth and maturation in contrast to single follicles, but mechanisms remained unknown. Here, we cultured primary follicles in groups of 5 (5X) or 10 (10x) for twelve days, separated the somatic cells from oocytes, and analyzed the temporal transcriptional signatures every two days. In total, 13,461 genes in somatic cells and 10,091 genes in oocytes were computationally sorted into ten temporally distinct gene expression patterns. The somatic cell temporal gene expression patterns showed strong concordance with the granulosa and theca cell markers reported in a recent single-cell whole ovary RNA sequencing study. Importantly, canonical markers of steroidogenesis in cultured follicles followed expected trajectories of decreasing *Amh* expression and increasing *Inhba, Inhbb, Cyp11a1, Cyp17a1, Cyp19a1, Lhcgr,* and *Fshr* over the culture period. Furthermore, when comparing the 10X and 5X culture groups, we identified 306 and 14 differentially expressed genes in somatic cells and oocytes, respectively. Shotgun proteomics data was aligned with the somatic cell transcriptomic data and identified four L-R pairs that were differentially expressed between the two conditions. These comprehensive datasets uncovered temporal dynamics of *in vitro* folliculogenesis in a compartment-specific manner, serving as a valuable resource for optimizing future follicle culture systems for fertility preservation.
