## Supplemental File 4 for "Transcriptomic and proteomic dynamics of ovarian follicle group culture resemble *in vivo* folliculogenesis"

### Sheet: SomaticCells
	genes_in_ref	top_hit_5x	top_fdr_5x	top_hit_10x	top_fdr_10x	delta	delta_lab	Highlighted in Fig 2
RNA 3'-end processing (GO:0031123)	67	10	0.02	9	0.02	1	Lagging
embryonic pattern specification (GO:0009880)	53	3	0.06	2	0.06	1	Lagging
signal transduction by p53 class mediator (GO:0072331)	64	8	0.02	7	0.02	1	Lagging
generation of precursor metabolites and energy (GO:0006091)	262	8	0	7	0.02	1	Lagging
intrinsic apoptotic signaling pathway (GO:0097193)	133	8	0.02	7	0.04	1	Lagging
ribonucleotide biosynthetic process (GO:0009260)	139	9	0	8	0.01	1	Lagging
ribose phosphate biosynthetic process (GO:0046390)	144	9	0	8	0.02	1	Lagging
purine ribonucleotide biosynthetic process (GO:0009152)	130	9	0	8	0.01	1	Lagging
purine-containing compound biosynthetic process (GO:0072522)	150	9	0	8	0.01	1	Lagging
purine nucleotide biosynthetic process (GO:0006164)	144	9	0	8	0.02	1	Lagging
adenylate cyclase-modulating G protein-coupled receptor signaling pathway (GO:0007188)	83	1	0.06	2	0.04	-1	Leading
germ cell development (GO:0007281)	219	1	0.06	2	0	-1	Leading
cellular process involved in reproduction in multicellular organism (GO:0022412)	294	1	0.03	2	0	-1	Leading
male gamete generation (GO:0048232)	329	1	0.05	2	0.06	-1	Leading	x
gamete generation (GO:0007276)	460	1	0.03	2	0	-1	Leading	x
spermatogenesis (GO:0007283)	318	1	0.09	2	0.05	-1	Leading	x
cell junction organization (GO:0034330)	346	2	0.01	3	0.1	-1	Leading
actin filament-based process (GO:0030029)	381	2	0	3	0.01	-1	Leading
cardiocyte differentiation (GO:0035051)	92	2	0.01	3	0.09	-1	Leading
actin cytoskeleton organization (GO:0030036)	348	2	0	3	0.01	-1	Leading
intracellular signaling cassette (GO:0141124)	476	2	0	3	0.04	-1	Leading
regulation of vesicle-mediated transport (GO:0060627)	370	2	0.08	3	0.04	-1	Leading
respiratory tube development (GO:0030323)	162	2	0.01	3	0.1	-1	Leading
positive regulation of autophagy (GO:0010508)	119	3	0	4	0.02	-1	Leading
regulation of autophagy (GO:0010506)	225	3	0.02	4	0.03	-1	Leading
ribonucleotide metabolic process (GO:0009259)	264	7	0	8	0.01	-1	Leading
purine ribonucleotide metabolic process (GO:0009150)	251	7	0	8	0.01	-1	Leading
nucleobase-containing small molecule metabolic process (GO:0055086)	387	7	0	8	0.03	-1	Leading
ATP metabolic process (GO:0046034)	119	7	0	8	0	-1	Leading
transition metal ion transport (GO:0000041)	60	7	0.06	8	0.05	-1	Leading
heterocycle catabolic process (GO:0046700)	239	7	0.01	9	0	-2	Leading
nucleobase-containing compound catabolic process (GO:0034655)	220	7	0.01	9	0	-2	Leading
cellular nitrogen compound catabolic process (GO:0044270)	236	7	0.02	9	0	-2	Leading
organic cyclic compound catabolic process (GO:1901361)	260	7	0.01	9	0.01	-2	Leading
aromatic compound catabolic process (GO:0019439)	248	7	0.02	9	0.01	-2	Leading
meiotic cell cycle (GO:0051321)	188	8	0	9	0	-1	Leading	x
mitochondrial membrane organization (GO:0007006)	81	8	0.09	9	0.1	-1	Leading
meiotic cell cycle process (GO:1903046)	148	8	0	9	0	-1	Leading	x
meiosis I cell cycle process (GO:0061982)	84	8	0	9	0	-1	Leading	x
meiotic nuclear division (GO:0140013)	127	8	0	9	0	-1	Leading	x
meiosis I (GO:0007127)	82	8	0	9	0	-1	Leading	x
regulation of mitotic metaphase/anaphase transition (GO:0030071)	64	8	0	9	0	-1	Leading
cell cycle checkpoint signaling (GO:0000075)	112	8	0	9	0	-1	Leading
regulation of metaphase/anaphase transition of cell cycle (GO:1902099)	66	8	0	9	0	-1	Leading
mitotic cell cycle checkpoint signaling (GO:0007093)	96	8	0	9	0	-1	Leading
DNA integrity checkpoint signaling (GO:0031570)	77	8	0	9	0	-1	Leading
positive regulation of cell cycle (GO:0045787)	243	8	0	9	0	-1	Leading
DNA damage checkpoint signaling (GO:0000077)	71	8	0	9	0.02	-1	Leading
regulation of nuclear division (GO:0051783)	102	8	0	9	0	-1	Leading
regulation of chromosome segregation (GO:0051983)	93	8	0	9	0	-1	Leading
mitotic spindle organization (GO:0007052)	63	8	0	9	0	-1	Leading
mitotic DNA integrity checkpoint signaling (GO:0044774)	63	8	0	9	0.01	-1	Leading
regulation of cell division (GO:0051302)	116	8	0.03	9	0.01	-1	Leading
regulation of chromosome separation (GO:1905818)	54	8	0	9	0	-1	Leading	x
regulation of sister chromatid segregation (GO:0033045)	76	8	0	9	0	-1	Leading
regulation of mitotic cell cycle (GO:0007346)	365	8	0	9	0	-1	Leading
negative regulation of cell cycle phase transition (GO:1901988)	156	8	0	9	0	-1	Leading
negative regulation of mitotic cell cycle (GO:0045930)	157	8	0	9	0	-1	Leading
nucleotide biosynthetic process (GO:0009165)	170	8	0	9	0	-1	Leading
nucleoside phosphate biosynthetic process (GO:1901293)	171	8	0	9	0	-1	Leading
response to radiation (GO:0009314)	263	8	0.08	9	0.09	-1	Leading
cell cycle phase transition (GO:0044770)	104	8	0	9	0	-1	Leading
regulation of mitotic nuclear division (GO:0007088)	81	8	0	9	0	-1	Leading
negative regulation of chromosome organization (GO:2001251)	58	8	0	9	0	-1	Leading
organelle fission (GO:0048285)	245	8	0	9	0	-1	Leading
regulation of cell cycle phase transition (GO:1901987)	317	8	0	9	0	-1	Leading
mitotic cell cycle phase transition (GO:0044772)	95	8	0	9	0	-1	Leading
signal transduction in response to DNA damage (GO:0042770)	95	8	0.01	9	0.05	-1	Leading
regulation of mitotic cell cycle phase transition (GO:1901990)	251	8	0	9	0	-1	Leading
mitotic DNA damage checkpoint signaling (GO:0044773)	60	8	0	9	0.01	-1	Leading
response to ionizing radiation (GO:0010212)	96	8	0	9	0.05	-1	Leading
positive regulation of mitotic cell cycle (GO:0045931)	97	8	0.01	9	0	-1	Leading
protein localization to chromosome (GO:0034502)	61	8	0	9	0	-1	Leading
regulation of chromosome organization (GO:0033044)	173	8	0	9	0	-1	Leading
nuclear division (GO:0000280)	226	8	0	9	0	-1	Leading
regulation of cytokinesis (GO:0032465)	63	8	0	9	0	-1	Leading
microtubule cytoskeleton organization involved in mitosis (GO:1902850)	90	8	0	9	0	-1	Leading
negative regulation of mitotic cell cycle phase transition (GO:1901991)	116	8	0	9	0	-1	Leading
meiotic chromosome segregation (GO:0045132)	65	8	0	9	0	-1	Leading
negative regulation of cell cycle (GO:0045786)	251	8	0	9	0	-1	Leading
positive regulation of cell cycle process (GO:0090068)	185	8	0	9	0	-1	Leading
negative regulation of cell cycle process (GO:0010948)	189	8	0	9	0	-1	Leading
cellular response to ionizing radiation (GO:0071479)	55	8	0.01	9	0.06	-1	Leading
chromosome organization (GO:0051276)	308	8	0	9	0	-1	Leading
establishment of organelle localization (GO:0051656)	301	8	0.06	9	0.01	-1	Leading
mitotic cell cycle (GO:0000278)	402	8	0	9	0	-1	Leading
regulation of mRNA metabolic process (GO:1903311)	203	8	0	9	0	-1	Leading
regulation of transferase activity (GO:0051338)	465	8	0.08	9	0.01	-1	Leading
non-membrane-bounded organelle assembly (GO:0140694)	233	8	0	9	0	-1	Leading
positive regulation of cell cycle phase transition (GO:1901989)	89	8	0	9	0	-1	Leading
positive regulation of DNA metabolic process (GO:0051054)	208	8	0	9	0	-1	Leading
mitotic cell cycle process (GO:1903047)	359	8	0	9	0	-1	Leading
regulation of cell cycle G2/M phase transition (GO:1902749)	91	8	0	9	0	-1	Leading
positive regulation of mitotic cell cycle phase transition (GO:1901992)	76	8	0	9	0	-1	Leading
negative regulation of DNA metabolic process (GO:0051053)	94	8	0.07	9	0.01	-1	Leading
cell division (GO:0051301)	377	8	0	9	0	-1	Leading
DNA-templated DNA replication (GO:0006261)	97	8	0	9	0	-1	Leading
mitotic sister chromatid segregation (GO:0000070)	97	8	0	9	0	-1	Leading
nuclear chromosome segregation (GO:0098813)	163	8	0	9	0	-1	Leading
double-strand break repair (GO:0006302)	147	8	0	9	0	-1	Leading
regulation of DNA recombination (GO:0000018)	82	8	0	9	0.03	-1	Leading
regulation of DNA metabolic process (GO:0051052)	345	8	0	9	0	-1	Leading
sister chromatid segregation (GO:0000819)	99	8	0	9	0	-1	Leading
spindle organization (GO:0007051)	116	8	0	9	0	-1	Leading	x
DNA recombination (GO:0006310)	169	8	0	9	0	-1	Leading
negative regulation of cell cycle G2/M phase transition (GO:1902750)	51	8	0	9	0	-1	Leading
regulation of DNA replication (GO:0006275)	90	8	0	9	0	-1	Leading
microtubule cytoskeleton organization (GO:0000226)	361	8	0	9	0	-1	Leading
regulation of DNA repair (GO:0006282)	145	8	0.01	9	0.01	-1	Leading
nuclear export (GO:0051168)	92	8	0	9	0	-1	Leading
chromosome localization (GO:0050000)	74	8	0	9	0	-1	Leading
mitotic nuclear division (GO:0140014)	115	8	0	9	0	-1	Leading
RNA localization (GO:0006403)	120	8	0	9	0	-1	Leading
regulation of G2/M transition of mitotic cell cycle (GO:0010389)	80	8	0	9	0	-1	Leading
DNA replication (GO:0006260)	142	8	0	9	0	-1	Leading
metaphase chromosome alignment (GO:0051310)	61	8	0	9	0	-1	Leading
RNA transport (GO:0050658)	103	8	0	9	0	-1	Leading
nucleic acid transport (GO:0050657)	103	8	0	9	0	-1	Leading
establishment of RNA localization (GO:0051236)	104	8	0	9	0	-1	Leading
mRNA splicing, via spliceosome (GO:0000398)	168	8	0	9	0	-1	Leading
RNA splicing, via transesterification reactions with bulged adenosine as nucleophile (GO:0000377)	168	8	0	9	0	-1	Leading
RNA splicing, via transesterification reactions (GO:0000375)	168	8	0	9	0	-1	Leading
nucleobase-containing compound transport (GO:0015931)	148	8	0	9	0	-1	Leading
chromosome segregation (GO:0007059)	234	8	0	9	0	-1	Leading
RNA splicing (GO:0008380)	257	8	0	9	0	-1	Leading	x
regulation of RNA splicing (GO:0043484)	130	8	0	9	0	-1	Leading
DNA repair (GO:0006281)	354	8	0	9	0	-1	Leading
spindle assembly (GO:0051225)	67	8	0	9	0	-1	Leading
establishment of chromosome localization (GO:0051303)	70	8	0	9	0	-1	Leading
regulation of mRNA processing (GO:0050684)	94	8	0	9	0	-1	Leading
regulation of mRNA splicing, via spliceosome (GO:0048024)	74	8	0	9	0	-1	Leading
response to endoplasmic reticulum stress (GO:0034976)	163	8	0	9	0.04	-1	Leading
double-strand break repair via homologous recombination (GO:0000724)	85	8	0	9	0	-1	Leading
RNA export from nucleus (GO:0006405)	58	8	0	9	0	-1	Leading
negative regulation of mRNA metabolic process (GO:1903312)	58	8	0.01	9	0	-1	Leading
recombinational repair (GO:0000725)	88	8	0	9	0	-1	Leading
protein-DNA complex assembly (GO:0065004)	109	8	0	9	0	-1	Leading
positive regulation of chromosome organization (GO:2001252)	76	8	0	9	0	-1	Leading
mRNA transport (GO:0051028)	84	8	0	9	0	-1	Leading
centrosome cycle (GO:0007098)	69	8	0	9	0	-1	Leading
microtubule organizing center organization (GO:0031023)	72	8	0	9	0	-1	Leading
ribosome biogenesis (GO:0042254)	252	9	0	10	0	-1	Leading
ribosomal small subunit biogenesis (GO:0042274)	84	9	0	10	0	-1	Leading
ncRNA processing (GO:0034470)	304	9	0	10	0	-1	Leading
mitochondrial translation (GO:0032543)	82	9	0	10	0	-1	Leading
negative regulation of transferase activity (GO:0051348)	163	2	0.08	9	0.01	-7	other
ubiquitin-dependent protein catabolic process (GO:0006511)	345	3	0.05	9	0.04	-6	other
modification-dependent protein catabolic process (GO:0019941)	354	3	0.05	9	0.03	-6	other
mitochondrial gene expression (GO:0140053)	110	10	0	10	0	0	Same
regulation of reproductive process (GO:2000241)	133	2	0.05	2	0.01	0	Same	x
pattern specification process (GO:0007389)	254	2	0	2	0.07	0	Same
cell-cell adhesion (GO:0098609)	240	2	0.09	2	0.07	0	Same	x
negative regulation of vasculature development (GO:1901343)	64	2	0.01	2	0.01	0	Same
G protein-coupled receptor signaling pathway (GO:0007186)	281	2	0.01	2	0.04	0	Same
gastrulation (GO:0007369)	109	2	0.06	2	0.04	0	Same
branching morphogenesis of an epithelial tube (GO:0048754)	112	2	0	2	0.06	0	Same
extracellular structure organization (GO:0043062)	182	2	0	2	0.02	0	Same
negative regulation of angiogenesis (GO:0016525)	62	2	0.01	2	0.02	0	Same
regulation of cell-substrate adhesion (GO:0010810)	161	2	0	2	0.07	0	Same
stem cell differentiation (GO:0048863)	126	2	0	2	0.1	0	Same	x
negative regulation of blood vessel morphogenesis (GO:2000181)	63	2	0	2	0.01	0	Same
axon guidance (GO:0007411)	144	2	0.01	2	0.07	0	Same
external encapsulating structure organization (GO:0045229)	181	2	0	2	0.02	0	Same
extracellular matrix organization (GO:0030198)	181	2	0	2	0.02	0	Same	x
neuron projection guidance (GO:0097485)	145	2	0.01	2	0.07	0	Same
regulation of ossification (GO:0030278)	93	2	0	2	0.07	0	Same
gland morphogenesis (GO:0022612)	84	2	0.04	2	0.07	0	Same
morphogenesis of a branching epithelium (GO:0061138)	132	2	0	2	0.04	0	Same
ear morphogenesis (GO:0042471)	86	2	0.03	2	0.04	0	Same
mesonephros development (GO:0001823)	67	2	0	2	0	0	Same
morphogenesis of a branching structure (GO:0001763)	137	2	0	2	0.06	0	Same
cell adhesion (GO:0007155)	491	2	0	2	0	0	Same
epithelium migration (GO:0090132)	82	2	0.09	2	0.09	0	Same
embryonic morphogenesis (GO:0048598)	396	2	0	2	0.04	0	Same
regulation of leukocyte migration (GO:0002685)	117	2	0	2	0.04	0	Same
mesonephric tubule development (GO:0072164)	64	2	0	2	0	0	Same
mesonephric epithelium development (GO:0072163)	64	2	0	2	0	0	Same
ureteric bud development (GO:0001657)	64	2	0	2	0	0	Same
regulation of mononuclear cell migration (GO:0071675)	65	2	0.02	2	0.06	0	Same
skeletal system morphogenesis (GO:0048705)	163	2	0	2	0.07	0	Same
modulation of chemical synaptic transmission (GO:0050804)	334	2	0.04	2	0.06	0	Same
regulation of trans-synaptic signaling (GO:0099177)	335	2	0.05	2	0.06	0	Same
positive regulation of cell-substrate adhesion (GO:0010811)	101	2	0.01	2	0.06	0	Same
sensory organ morphogenesis (GO:0090596)	180	2	0.07	2	0.06	0	Same
morphogenesis of an epithelium (GO:0002009)	328	2	0	2	0.07	0	Same
tissue morphogenesis (GO:0048729)	396	2	0	2	0.03	0	Same
nephron epithelium development (GO:0072009)	68	2	0.01	2	0.03	0	Same
mesenchymal cell differentiation (GO:0048762)	126	2	0	2	0.03	0	Same
kidney epithelium development (GO:0072073)	93	2	0	2	0	0	Same
supramolecular fiber organization (GO:0097435)	346	2	0.02	2	0.1	0	Same
cellular anatomical entity morphogenesis (GO:0032989)	389	2	0	2	0.04	0	Same
cell projection morphogenesis (GO:0048858)	341	2	0.01	2	0.06	0	Same
mesenchyme development (GO:0060485)	161	2	0	2	0.04	0	Same
regulation of epithelial to mesenchymal transition (GO:0010717)	75	2	0	2	0	0	Same
positive regulation of cell migration (GO:0030335)	389	2	0	2	0.07	0	Same
enzyme-linked receptor protein signaling pathway (GO:0007167)	392	2	0	2	0	0	Same
positive regulation of cell motility (GO:2000147)	405	2	0	2	0.07	0	Same
positive regulation of locomotion (GO:0040017)	413	2	0	2	0.05	0	Same
blood vessel morphogenesis (GO:0048514)	313	2	0	2	0.07	0	Same
negative regulation of cell population proliferation (GO:0008285)	444	2	0.04	2	0.05	0	Same
vasculature development (GO:0001944)	408	2	0	2	0.02	0	Same
kidney morphogenesis (GO:0060993)	66	2	0.01	2	0.07	0	Same
negative regulation of cell migration (GO:0030336)	198	2	0	2	0	0	Same
nephron development (GO:0072006)	94	2	0	2	0.01	0	Same
kidney development (GO:0001822)	216	2	0	2	0	0	Same
negative regulation of locomotion (GO:0040013)	231	2	0	2	0	0	Same
inner ear morphogenesis (GO:0042472)	68	2	0.04	2	0.06	0	Same
skin development (GO:0043588)	150	2	0.01	2	0.06	0	Same
blood vessel development (GO:0001568)	389	2	0	2	0.02	0	Same
negative regulation of cell motility (GO:2000146)	209	2	0	2	0	0	Same
renal system development (GO:0072001)	226	2	0	2	0	0	Same
regulation of chemotaxis (GO:0050920)	128	2	0	2	0.08	0	Same
transforming growth factor beta receptor superfamily signaling pathway (GO:0141091)	111	2	0.01	2	0.01	0	Same
transmembrane receptor protein serine/threonine kinase signaling pathway (GO:0007178)	123	2	0	2	0.02	0	Same
nephron tubule development (GO:0072080)	55	2	0	2	0.03	0	Same
renal tubule development (GO:0061326)	59	2	0	2	0.03	0	Same
regulation of actin filament polymerization (GO:0030833)	103	3	0.01	3	0.02	0	Same	x
regulation of actin filament-based process (GO:0032970)	280	3	0.01	3	0.02	0	Same
regulation of protein-containing complex assembly (GO:0043254)	300	3	0.05	3	0.01	0	Same
regulation of actin polymerization or depolymerization (GO:0008064)	114	3	0	3	0.02	0	Same
regulation of actin filament length (GO:0030832)	115	3	0	3	0.01	0	Same	x
regulation of cellular component size (GO:0032535)	274	3	0.02	3	0.01	0	Same
positive regulation of supramolecular fiber organization (GO:1902905)	126	3	0	3	0.04	0	Same
vesicle-mediated transport to the plasma membrane (GO:0098876)	95	3	0	3	0.05	0	Same
regulation of actin cytoskeleton organization (GO:0032956)	241	3	0	3	0.01	0	Same
regulation of actin filament organization (GO:0110053)	196	3	0	3	0.01	0	Same
protein polyubiquitination (GO:0000209)	181	3	0.03	3	0.06	0	Same
regulation of supramolecular fiber organization (GO:1902903)	281	3	0	3	0.01	0	Same
endocytic recycling (GO:0032456)	58	3	0	3	0.01	0	Same
endosomal transport (GO:0016197)	179	3	0	3	0.01	0	Same
post-Golgi vesicle-mediated transport (GO:0006892)	63	3	0.1	3	0.07	0	Same
lysosomal transport (GO:0007041)	96	3	0	3	0.02	0	Same
vacuolar transport (GO:0007034)	126	3	0	3	0	0	Same
macroautophagy (GO:0016236)	142	4	0	4	0	0	Same	x
autophagy (GO:0006914)	226	4	0	4	0	0	Same	x
process utilizing autophagic mechanism (GO:0061919)	226	4	0	4	0	0	Same
vacuole organization (GO:0007033)	144	4	0	4	0.07	0	Same
lysosome organization (GO:0007040)	70	4	0	4	0.02	0	Same
lytic vacuole organization (GO:0080171)	70	4	0	4	0.02	0	Same
purine nucleotide catabolic process (GO:0006195)	74	7	0	7	0	0	Same
purine ribonucleotide catabolic process (GO:0009154)	67	7	0	7	0	0	Same
purine-containing compound catabolic process (GO:0072523)	78	7	0	7	0	0	Same
ribonucleotide catabolic process (GO:0009261)	72	7	0	7	0	0	Same
nucleoside phosphate catabolic process (GO:1901292)	91	7	0	7	0	0	Same
nucleotide catabolic process (GO:0009166)	85	7	0	7	0	0	Same
organophosphate catabolic process (GO:0046434)	126	7	0.01	7	0.01	0	Same
purine nucleotide metabolic process (GO:0006163)	308	7	0	7	0	0	Same
ribose phosphate metabolic process (GO:0019693)	274	7	0	7	0.01	0	Same
purine-containing compound metabolic process (GO:0072521)	324	7	0	7	0.01	0	Same
glucose metabolic process (GO:0006006)	90	7	0	7	0	0	Same
nucleoside phosphate metabolic process (GO:0006753)	351	7	0	7	0.01	0	Same
small molecule catabolic process (GO:0044282)	202	7	0.01	7	0	0	Same
purine nucleoside triphosphate metabolic process (GO:0009144)	142	7	0	7	0.01	0	Same
nucleotide metabolic process (GO:0009117)	346	7	0	7	0.01	0	Same
carbohydrate derivative catabolic process (GO:1901136)	139	7	0	7	0	0	Same
regulation of adaptive immune response (GO:0002819)	109	7	0.1	7	0.03	0	Same
monosaccharide metabolic process (GO:0005996)	136	7	0	7	0	0	Same
organic hydroxy compound metabolic process (GO:1901615)	264	7	0	7	0	0	Same
pyridine-containing compound metabolic process (GO:0072524)	92	7	0	7	0	0	Same
organic acid metabolic process (GO:0006082)	491	7	0	7	0	0	Same
carboxylic acid metabolic process (GO:0019752)	481	7	0	7	0	0	Same
oxoacid metabolic process (GO:0043436)	487	7	0	7	0	0	Same
nicotinamide nucleotide metabolic process (GO:0046496)	87	7	0	7	0	0	Same
pyridine nucleotide metabolic process (GO:0019362)	88	7	0	7	0	0	Same
positive regulation of small molecule metabolic process (GO:0062013)	115	7	0.07	7	0.04	0	Same
hexose metabolic process (GO:0019318)	117	7	0	7	0	0	Same
alcohol metabolic process (GO:0006066)	184	7	0	7	0	0	Same
regulation of small molecule metabolic process (GO:0062012)	242	7	0.01	7	0.03	0	Same
carbohydrate metabolic process (GO:0005975)	270	7	0.02	7	0	0	Same
small molecule biosynthetic process (GO:0044283)	290	7	0	7	0	0	Same
ribonucleoside diphosphate metabolic process (GO:0009185)	58	7	0	7	0	0	Same
nucleoside diphosphate metabolic process (GO:0009132)	62	7	0	7	0	0	Same
response to oxygen levels (GO:0070482)	159	7	0.1	7	0.04	0	Same
alcohol biosynthetic process (GO:0046165)	64	7	0	7	0	0	Same
organophosphate biosynthetic process (GO:0090407)	361	7	0	7	0.05	0	Same
negative regulation of immune effector process (GO:0002698)	66	7	0.1	7	0	0	Same
carbohydrate catabolic process (GO:0016052)	67	7	0	7	0	0	Same
regulation of cytokine production involved in immune response (GO:0002718)	69	7	0.06	7	0.04	0	Same
alpha-beta T cell activation (GO:0046631)	71	7	0.07	7	0.05	0	Same
pyruvate metabolic process (GO:0006090)	55	7	0	7	0	0	Same
organic hydroxy compound biosynthetic process (GO:1901617)	101	7	0	7	0.01	0	Same
lipoprotein metabolic process (GO:0042157)	87	7	0.01	7	0.04	0	Same
monocarboxylic acid metabolic process (GO:0032787)	315	7	0	7	0	0	Same
positive regulation of inflammatory response (GO:0050729)	69	7	0.06	7	0.02	0	Same
fatty acid metabolic process (GO:0006631)	208	7	0.06	7	0.05	0	Same
regulation of steroid metabolic process (GO:0019218)	71	7	0.01	7	0.01	0	Same
fatty acid biosynthetic process (GO:0006633)	75	7	0.05	7	0.07	0	Same
lipid biosynthetic process (GO:0008610)	350	7	0	7	0	0	Same
regulation of cell killing (GO:0031341)	51	7	0.05	7	0	0	Same
lipid homeostasis (GO:0055088)	109	7	0.01	7	0.03	0	Same
carbohydrate biosynthetic process (GO:0016051)	82	7	0.02	7	0	0	Same
regulation of steroid biosynthetic process (GO:0050810)	55	7	0.08	7	0.02	0	Same
monocarboxylic acid biosynthetic process (GO:0072330)	96	7	0.04	7	0.02	0	Same
positive regulation of lipid localization (GO:1905954)	70	7	0	7	0.1	0	Same
sterol metabolic process (GO:0016125)	75	7	0	7	0	0	Same
secondary alcohol metabolic process (GO:1902652)	78	7	0	7	0	0	Same
steroid metabolic process (GO:0008202)	122	7	0	7	0	0	Same
regulation of lipid transport (GO:0032368)	89	7	0	7	0.07	0	Same
cell killing (GO:0001906)	60	7	0.06	7	0.01	0	Same
cholesterol metabolic process (GO:0008203)	72	7	0	7	0	0	Same
steroid biosynthetic process (GO:0006694)	56	7	0	7	0	0	Same	x
cholesterol homeostasis (GO:0042632)	56	7	0	7	0.02	0	Same	x
sterol homeostasis (GO:0055092)	57	7	0	7	0.03	0	Same
antigen processing and presentation (GO:0019882)	56	7	0	7	0	0	Same
respiratory electron transport chain (GO:0022904)	73	8	0.02	8	0.01	0	Same
mitochondrial ATP synthesis coupled electron transport (GO:0042775)	52	8	0	8	0	0	Same
ATP synthesis coupled electron transport (GO:0042773)	52	8	0	8	0	0	Same
electron transport chain (GO:0022900)	84	8	0.04	8	0.02	0	Same
energy derivation by oxidation of organic compounds (GO:0015980)	195	8	0	8	0	0	Same
cellular respiration (GO:0045333)	148	8	0	8	0	0	Same	x
aerobic respiration (GO:0009060)	122	8	0	8	0	0	Same	x
proton motive force-driven ATP synthesis (GO:0015986)	54	8	0	8	0	0	Same
oxidative phosphorylation (GO:0006119)	88	8	0	8	0	0	Same
nucleoside triphosphate metabolic process (GO:0009141)	154	8	0	8	0.01	0	Same
purine ribonucleoside triphosphate metabolic process (GO:0009205)	135	8	0	8	0	0	Same
purine ribonucleoside triphosphate biosynthetic process (GO:0009206)	70	8	0	8	0	0	Same
ribonucleoside triphosphate metabolic process (GO:0009199)	140	8	0	8	0	0	Same
purine nucleoside triphosphate biosynthetic process (GO:0009145)	71	8	0	8	0	0	Same
carbohydrate derivative biosynthetic process (GO:1901137)	405	8	0	8	0	0	Same
ribonucleoside triphosphate biosynthetic process (GO:0009201)	74	8	0	8	0	0	Same
ATP biosynthetic process (GO:0006754)	64	8	0	8	0	0	Same
nucleoside triphosphate biosynthetic process (GO:0009142)	80	8	0	8	0	0	Same
protein targeting to membrane (GO:0006612)	61	8	0.02	8	0.08	0	Same
protein localization to endoplasmic reticulum (GO:0070972)	59	8	0	8	0	0	Same
response to topologically incorrect protein (GO:0035966)	84	8	0.02	8	0.07	0	Same
response to unfolded protein (GO:0006986)	70	8	0.04	8	0.06	0	Same
endoplasmic reticulum to Golgi vesicle-mediated transport (GO:0006888)	87	8	0	8	0	0	Same
Golgi vesicle transport (GO:0048193)	191	8	0	8	0.01	0	Same
Golgi organization (GO:0007030)	82	8	0.09	8	0.01	0	Same
ribosomal large subunit biogenesis (GO:0042273)	62	9	0	9	0	0	Same
heterochromatin organization (GO:0070828)	88	9	0	9	0	0	Same
tRNA metabolic process (GO:0006399)	134	9	0	9	0.01	0	Same
ribosome assembly (GO:0042255)	55	9	0	9	0.02	0	Same	x
ncRNA metabolic process (GO:0034660)	387	9	0	9	0	0	Same
regulation of nucleocytoplasmic transport (GO:0046822)	99	9	0	9	0	0	Same
rRNA processing (GO:0006364)	172	9	0	9	0	0	Same	x
blastocyst development (GO:0001824)	102	9	0.06	9	0.01	0	Same
ribonucleoprotein complex biogenesis (GO:0022613)	340	9	0	9	0	0	Same
rRNA metabolic process (GO:0016072)	194	9	0	9	0	0	Same
regulation of mRNA catabolic process (GO:0061013)	123	9	0.1	9	0	0	Same
RNA catabolic process (GO:0006401)	112	9	0.02	9	0	0	Same
regulation of protein import into nucleus (GO:0042306)	59	9	0.06	9	0.02	0	Same
positive regulation of mRNA metabolic process (GO:1903313)	95	9	0.02	9	0.05	0	Same
regulation of G1/S transition of mitotic cell cycle (GO:2000045)	120	9	0.09	9	0	0	Same
positive regulation of translation (GO:0045727)	96	9	0	9	0.01	0	Same
post-transcriptional regulation of gene expression (GO:0010608)	349	9	0	9	0	0	Same
chromatin remodeling (GO:0006338)	346	9	0	9	0	0	Same	x
regulation of telomere maintenance (GO:0032204)	67	9	0	9	0.01	0	Same
protein import into nucleus (GO:0006606)	81	9	0.02	9	0	0	Same
peptide biosynthetic process (GO:0043043)	311	9	0	9	0	0	Same
protein maturation (GO:0051604)	302	9	0	9	0.01	0	Same
translational initiation (GO:0006413)	55	9	0	9	0	0	Same
import into nucleus (GO:0051170)	84	9	0.04	9	0	0	Same
regulation of translation (GO:0006417)	254	9	0	9	0	0	Same
translation (GO:0006412)	297	9	0	9	0	0	Same	x
amide biosynthetic process (GO:0043604)	382	9	0	9	0	0	Same
chromatin organization (GO:0006325)	455	9	0.01	9	0	0	Same
protein localization to nucleus (GO:0034504)	150	9	0.02	9	0	0	Same
positive regulation of amide metabolic process (GO:0034250)	121	9	0.01	9	0.01	0	Same
peptide metabolic process (GO:0006518)	409	9	0	9	0	0	Same
regulation of proteolysis involved in protein catabolic process (GO:1903050)	160	9	0.06	9	0.09	0	Same
regulation of amide metabolic process (GO:0034248)	305	9	0	9	0.01	0	Same
nucleocytoplasmic transport (GO:0006913)	178	9	0	9	0	0	Same
nuclear transport (GO:0051169)	179	9	0	9	0	0	Same
regulation of ubiquitin-dependent protein catabolic process (GO:2000058)	115	9	0.04	9	0.02	0	Same
protein folding (GO:0006457)	117	9	0	9	0	0	Same
positive regulation of DNA biosynthetic process (GO:2000573)	51	9	0.01	9	0.01	0	Same
regulation of proteasomal protein catabolic process (GO:0061136)	136	9	0.07	9	0.08	0	Same
regulation of DNA biosynthetic process (GO:2000278)	86	9	0.01	9	0.04	0	Same
mRNA metabolic process (GO:0016071)	433	9	0	9	0	0	Same
mRNA catabolic process (GO:0006402)	87	9	0.06	9	0	0	Same
mRNA processing (GO:0006397)	329	9	0	9	0	0	Same	x
regulation of intracellular protein transport (GO:0033157)	128	9	0.04	9	0.01	0	Same
establishment of protein localization to organelle (GO:0072594)	259	9	0.04	9	0.02	0	Same
protein-RNA complex organization (GO:0071826)	140	9	0	9	0	0	Same
proteolysis involved in protein catabolic process (GO:0051603)	432	9	0.04	9	0.01	0	Same
protein-RNA complex assembly (GO:0022618)	133	9	0	9	0	0	Same
modification-dependent macromolecule catabolic process (GO:0043632)	361	9	0.05	9	0.01	0	Same
nucleosome organization (GO:0034728)	62	9	0.02	9	0	0	Same
telomere maintenance (GO:0000723)	66	9	0	9	0	0	Same	x
telomere organization (GO:0032200)	71	9	0	9	0	0	Same	x
cytoplasmic translation (GO:0002181)	103	9	0	9	0	0	Same
DNA biosynthetic process (GO:0071897)	53	9	0.02	9	0	0	Same
nuclear-transcribed mRNA catabolic process (GO:0000956)	66	9	0.03	9	0	0	Same

### Sheet: Oocytes
	genes_in_ref	top_hit_5x	top_fdr_5x	top_hit_10x	top_fdr_10x	Highlighted in Fig4
heterochromatin organization (GO:0070828)	57	10	0	10	0.02
glycoprotein biosynthetic process (GO:0009101)	142	3	0.02	3	0.04
glycoprotein metabolic process (GO:0009100)	177	3	0	3	0.03
cellular lipid metabolic process (GO:0044255)	451	3	0.1	3	0.05
sulfur compound metabolic process (GO:0006790)	164	3	0.03	3	0.05
external encapsulating structure organization (GO:0045229)	135	3	0.06	3	0.08
extracellular matrix organization (GO:0030198)	135	3	0.06	3	0.08	x
extracellular structure organization (GO:0043062)	137	3	0.07	3	0.08	x
organic acid metabolic process (GO:0006082)	390	4	0.01	3	0
carboxylic acid metabolic process (GO:0019752)	382	4	0.01	3	0
oxoacid metabolic process (GO:0043436)	386	4	0.01	3	0
monocarboxylic acid metabolic process (GO:0032787)	250	4	0.01	3	0
response to oxidative stress (GO:0006979)	199	4	0.08	3	0.08
regulation of immune effector process (GO:0002697)	148	4	0	4	0.1
negative regulation of immune effector process (GO:0002698)	52	4	0	4	0.02
regulation of cysteine-type endopeptidase activity involved in apoptotic process (GO:0043281)	86	4	0.01	5	0.08
ribosomal small subunit biogenesis (GO:0042274)	69	4	0.01	5	0
regulation of peptidase activity (GO:0052547)	161	4	0	5	0.02
regulation of endopeptidase activity (GO:0052548)	133	4	0	5	0
ribosome biogenesis (GO:0042254)	197	4	0.04	5	0	x
rRNA metabolic process (GO:0016072)	146	4	0.09	5	0	x
ribonucleotide biosynthetic process (GO:0009260)	107	4	0.01	5	0
steroid metabolic process (GO:0008202)	107	4	0	5	0.01
rRNA processing (GO:0006364)	132	4	0.07	5	0	x
ribose phosphate biosynthetic process (GO:0046390)	110	4	0.01	5	0
purine ribonucleotide biosynthetic process (GO:0009152)	100	4	0.01	5	0
steroid biosynthetic process (GO:0006694)	51	4	0.02	5	0.01
carbohydrate derivative biosynthetic process (GO:1901137)	322	4	0	5	0
purine nucleotide biosynthetic process (GO:0006164)	114	4	0	5	0
organophosphate metabolic process (GO:0019637)	462	4	0.02	5	0
purine-containing compound biosynthetic process (GO:0072522)	116	4	0	5	0
nucleotide metabolic process (GO:0009117)	261	4	0	5	0
nucleobase-containing small molecule metabolic process (GO:0055086)	293	4	0	5	0
nucleoside phosphate metabolic process (GO:0006753)	264	4	0	5	0
nucleotide biosynthetic process (GO:0009165)	132	4	0	5	0
purine nucleotide metabolic process (GO:0006163)	235	4	0	5	0
nucleoside phosphate biosynthetic process (GO:1901293)	133	4	0	5	0
organophosphate biosynthetic process (GO:0090407)	284	4	0.02	5	0
cellular respiration (GO:0045333)	96	4	0	5	0
aerobic respiration (GO:0009060)	78	4	0	5	0
small molecule biosynthetic process (GO:0044283)	225	4	0	5	0
energy derivation by oxidation of organic compounds (GO:0015980)	132	4	0	5	0
amide metabolic process (GO:0043603)	446	4	0	5	0
amide biosynthetic process (GO:0043604)	297	4	0	5	0
generation of precursor metabolites and energy (GO:0006091)	183	4	0	5	0
peptide metabolic process (GO:0006518)	311	4	0	5	0
peptide biosynthetic process (GO:0043043)	236	4	0	5	0
translation (GO:0006412)	227	4	0	5	0
nucleoside triphosphate biosynthetic process (GO:0009142)	53	4	0	5	0
cytoplasmic translation (GO:0002181)	86	4	0	5	0
oxidative phosphorylation (GO:0006119)	51	4	0	5	0
carbohydrate metabolic process (GO:0005975)	227	5	0.09	3	0.06
nucleotide catabolic process (GO:0009166)	61	5	0	5	0.01
nucleoside phosphate catabolic process (GO:1901292)	64	5	0	5	0.01
purine nucleotide catabolic process (GO:0006195)	54	5	0	5	0.01
organophosphate catabolic process (GO:0046434)	87	5	0.01	5	0.08
purine-containing compound catabolic process (GO:0072523)	58	5	0	5	0.01
ribonucleotide catabolic process (GO:0009261)	51	5	0	5	0.01
ribonucleotide metabolic process (GO:0009259)	202	5	0	5	0
secondary alcohol metabolic process (GO:1902652)	68	5	0.05	5	0
purine ribonucleotide metabolic process (GO:0009150)	193	5	0	5	0
ribose phosphate metabolic process (GO:0019693)	209	5	0	5	0
glucose metabolic process (GO:0006006)	70	5	0.01	5	0.01
purine-containing compound metabolic process (GO:0072521)	247	5	0	5	0
hexose metabolic process (GO:0019318)	93	5	0.01	5	0.01
cholesterol metabolic process (GO:0008203)	63	5	0.04	5	0
nicotinamide nucleotide metabolic process (GO:0046496)	67	5	0	5	0
pyridine nucleotide metabolic process (GO:0019362)	68	5	0	5	0
sterol metabolic process (GO:0016125)	68	5	0.05	5	0
pyridine-containing compound metabolic process (GO:0072524)	70	5	0	5	0
monosaccharide metabolic process (GO:0005996)	106	5	0.01	5	0
carbohydrate derivative catabolic process (GO:1901136)	101	5	0.03	5	0.09
purine ribonucleoside triphosphate metabolic process (GO:0009205)	94	5	0	5	0
ribonucleoside triphosphate metabolic process (GO:0009199)	99	5	0	5	0
purine nucleoside triphosphate metabolic process (GO:0009144)	101	5	0	5	0
ATP metabolic process (GO:0046034)	82	5	0	5	0	x
nucleoside triphosphate metabolic process (GO:0009141)	110	5	0	5	0
mitochondrial respiratory chain complex assembly (GO:0033108)	55	5	0.02	5	0
carbohydrate catabolic process (GO:0016052)	55	5	0	5	0
mitochondrial translation (GO:0032543)	62	5	0.09	5	0	x
electron transport chain (GO:0022900)	53	5	0	5	0
mRNA splicing, via spliceosome (GO:0000398)	119	5	0.04	6	0.01	x
RNA splicing, via transesterification reactions with bulged adenosine as nucleophile (GO:0000377)	119	5	0.04	6	0.01
RNA splicing, via transesterification reactions (GO:0000375)	119	5	0.04	6	0.01	x
nucleobase-containing compound biosynthetic process (GO:0034654)	437	6	0.08	5	0.06
mRNA processing (GO:0006397)	242	6	0.01	6	0	x
RNA processing (GO:0006396)	478	6	0	6	0	x
RNA splicing (GO:0008380)	185	6	0.01	6	0	x
RNA transport (GO:0050658)	79	7	0.05	6	0.01
nucleic acid transport (GO:0050657)	79	7	0.05	6	0.01
establishment of RNA localization (GO:0051236)	80	7	0.05	6	0.01
nucleobase-containing compound transport (GO:0015931)	110	7	0.04	6	0.07
mRNA metabolic process (GO:0016071)	334	7	0.01	6	0
transcription initiation at RNA polymerase II promoter (GO:0006367)	55	7	0.01	6	0
chromosome segregation (GO:0007059)	168	7	0.05	7	0.08	x
nuclear division (GO:0000280)	164	8	0.09	7	0.08
